# Exploring high-quality microbial genomes by assembling short-reads with long-range connectivity

**DOI:** 10.1101/2022.09.07.506963

**Authors:** Zhenmiao Zhang, Jin Xiao, Hongbo Wang, Chao Yang, Yufen Huang, Zhen Yue, Yang Chen, Lijuan Han, Kejing Yin, Aiping Lyu, Xiaodong Fang, Lu Zhang

## Abstract

Despite long-read sequencing enables to generate complete genomes of unculturable microbes, its high cost hinders its widespread application in large cohorts. An alternative method is to assemble short-reads with long-range connectivity, which can be a cost-effective way to generate high-quality microbial genomes. We developed Pangaea to improve metagenome assembly using short-reads with physical or virtual barcodes. It adopts a deep-learning-based binning algorithm to assemble the co-barcoded reads with similar sequence contexts and abundances to improve assemblies of high- and medium-abundance microbes. Pangaea also leverages a multi-thresholding reassembly strategy to refine assembly for low-abundance microbes. We benchmarked Pangaea with linked-reads and a combination of short- and long-reads from mock communities and human gut metagenomes. Pangaea achieved significantly higher contig continuity as well as more near-complete metagenome-assembled genomes (NCMAGs) than the existing assemblers. Pangaea was also observed to generate three complete and circular NCMAGs on the human gut microbiomes.
