## Supplementary Table 4 for "Exploring high-quality microbial genomes by assembling short-reads with long-range connectivity"

### Sheet: Supplementary Table 4
Supplementary Table 4: The impact of VAE-based binning algorithm adopted by Pangaea on the final assembly results using TELL-Seq linked-reads of the ATCC-MSA-1003 mock community.
Genome statistics		ASM_notB	ASM_B
Total length		61344808	61990266
Genome fraction (%)		83.182	82.629
Total aligned length		56094829	56686377
Largest alignment		4833529	4968123
N50		691381	1360322
Overall NA50		601666	649672
Total length (contig > 10Kb)
ATCC ID	Composition (%)	ASM_notB	ASM_B
ATCC_15703	0.02	0	0
ATCC_17982	0.02	0	0
ATCC_47077	0.02	0	0
ATCC_8482	0.02	87771	87771
ATCC_BAA816	0.02	58704	58704
ATCC_11828	0.18	2487269	2487382
ATCC_17978	0.18	4057389	4853545
ATCC_33323	0.18	1881084	1893389
ATCC_700392	0.18	1654585	1658017
ATCC_BAA335	0.18	2116869	2117282
ATCC_10987	1.8	5390908	5422839
ATCC_35702	1.8	5987318	6160284
ATCC_9027	1.8	6253780	6388863
ATCC_BAA1556	1.8	2843787	2957694
ATCC_BAA611	1.8	2131451	2150453
ATCC_12228	18	2560202	3647530
ATCC_17029	18	4463098	4581072
ATCC_33277	18	2307081	2464221
ATCC_700610	18	2024957	2024611
ATCC_700926	18	4848692	4691157
NGA50 per strain
ATCC ID	Composition (%)	ASM_notB	ASM_B
ATCC_15703	0.02	-	-
ATCC_17982	0.02	-	-
ATCC_47077	0.02	-	-
ATCC_8482	0.02	1785	1785
ATCC_BAA816	0.02	-	-
ATCC_11828	0.18	708981	708994
ATCC_17978	0.18	649754	906956
ATCC_33323	0.18	433930	478874
ATCC_700392	0.18	272364	257399
ATCC_BAA335	0.18	45688	45687
ATCC_10987	1.8	1179430	4882355
ATCC_35702	1.8	1410334	1409543
ATCC_9027	1.8	3904369	3904503
ATCC_BAA1556	1.8	353975	439705
ATCC_BAA611	1.8	787046	1708850
ATCC_12228	18	660836	490878
ATCC_17029	18	607800	746530
ATCC_33277	18	122537	111738
ATCC_700610	18	629200	773344
ATCC_700926	18	601666	874999
NA50 per strain
ATCC ID	Composition (%)	ASM_notB	ASM_B
ATCC_15703	0.02	1124	1124
ATCC_17982	0.02	1299	1299
ATCC_47077	0.02	1516	1516
ATCC_8482	0.02	2474	2474
ATCC_BAA816	0.02	1367	1367
ATCC_11828	0.18	708981	708994
ATCC_17978	0.18	649754	649672
ATCC_33323	0.18	433930	478874
ATCC_700392	0.18	409598	257399
ATCC_BAA335	0.18	45688	45687
ATCC_10987	1.8	1179430	4882355
ATCC_35702	1.8	1410334	924766
ATCC_9027	1.8	3904369	3904503
ATCC_BAA1556	1.8	353975	439705
ATCC_BAA611	1.8	787046	1708850
ATCC_12228	18	660836	253941
ATCC_17029	18	607800	746530
ATCC_33277	18	122537	111738
ATCC_700610	18	629200	773344
ATCC_700926	18	601666	874999
