## Supplementary Table 5 for "Exploring high-quality microbial genomes by assembling short-reads with long-range connectivity"

### Sheet: Supplementary Table 5
Supplementary Table 5: The impact of different ranges of abundance thresholds (Ts) on the final assembly using the TELL-Seq linked-reads of the ATCC-MSA-1003 mock community.
Genome statistics		Without multi-thresholding reassembly	T={10}	T={10, 30}	T={10, 30, 50}	T = {10, 30, 50, 70}	T = {10, 30, 50, 70, 90}
Total length		60079995	61279374	61990266	59426916	59213792	59488595
Genome fraction (%)		80.376	82.845	82.629	79.77	79.667	80.014
Total aligned length		54798063	55987188	56686377	54121878	53916879	54191137
Largest alignment		4968123	4968123	4968123	4968354	4968123	4968167
N50		1288520	1183477	1360322	1195482	1195799	1195435
Overall NA50		601807	607426	649672	601469	649673	601408
Total length (>= 10000 bp)		53306949	54530339	55350034	52823300	52659474	52900784
Total length (contig > 10Kb)
ATCC ID	Composition (%)	Without multi-thresholding reassembly	T={10}	T={10, 30}	T={10, 30, 50}	T = {10, 30, 50, 70}	T = {10, 30, 50, 70, 90}
ATCC_15703	0.02	0	0	0	0	0	0
ATCC_17982	0.02	0	0	0	0	0	0
ATCC_47077	0.02	0	0	0	0	0	0
ATCC_8482	0.02	87081	87081	87771	87771	87771	87771
ATCC_BAA816	0.02	49997	50002	58704	58704	53084	53084
ATCC_11828	0.18	1371024	2486651	2487382	2487378	2487295	2487292
ATCC_17978	0.18	4051784	4052395	4853545	4064808	4070174	4079204
ATCC_33323	0.18	1823668	1824114	1893389	1887758	1822679	1823559
ATCC_700392	0.18	1659768	1661013	1658017	1657931	1659356	1657889
ATCC_BAA335	0.18	2078284	2114913	2117282	2121633	2164318	2141568
ATCC_10987	1.8	5414453	5448023	5422839	5417185	5397314	5379341
ATCC_35702	1.8	5622856	5784462	6160284	3875563	3552651	3881823
ATCC_9027	1.8	6367040	6388857	6388863	6404799	6433492	6404786
ATCC_BAA1556	1.8	2894385	2955180	2957694	2909529	2909811	2927713
ATCC_BAA611	1.8	2150484	2146684	2150453	2138940	2139478	2146442
ATCC_12228	18	2716848	3614060	3647530	2952270	3073144	3079902
ATCC_17029	18	4544833	4666550	4581072	4546342	4542172	4660788
ATCC_33277	18	2201044	2266611	2464221	3455561	2254424	2228513
ATCC_700610	18	2024731	2476501	2024611	2024667	2024704	2024621
ATCC_700926	18	4654830	4655849	4691157	5877391	4657130	4625729
NA50 per strain
ATCC ID	Composition (%)	Without multi-thresholding reassembly	T={10}	T={10, 30}	T={10, 30, 50}	T = {10, 30, 50, 70}	T = {10, 30, 50, 70, 90}
ATCC_15703	0.02	1124	1124	1124	1124	1133	1124
ATCC_17982	0.02	1299	1299	1299	1299	1299	1299
ATCC_47077	0.02	1511	1511	1516	1516	1516	1516
ATCC_8482	0.02	2443	2455	2474	2474	2477	2477
ATCC_BAA816	0.02	1351	1351	1367	1367	1358	1358
ATCC_11828	0.18	708994	704386	708994	708981	704386	708972
ATCC_17978	0.18	649673	649551	649672	649672	649673	649496
ATCC_33323	0.18	477778	478292	478874	476945	476910	477791
ATCC_700392	0.18	257274	273630	257399	257310	271976	257269
ATCC_BAA335	0.18	49794	49794	45687	49803	45712	45705
ATCC_10987	1.8	4883884	4882269	4882355	4882582	4882317	4883723
ATCC_35702	1.8	1408467	923695	924766	788528	1138785	788554
ATCC_9027	1.8	3904503	3904503	3904503	3904732	3904503	3904655
ATCC_BAA1556	1.8	512309	440774	439705	437334	437325	447525
ATCC_BAA611	1.8	1708784	571264	1708850	793170	571264	568631
ATCC_12228	18	490878	254009	253941	446621	823150	823551
ATCC_17029	18	746530	746066	746530	746530	746530	746530
ATCC_33277	18	107552	107553	111738	48634	108888	108885
ATCC_700610	18	774038	774039	773344	773975	773084	773002
ATCC_700926	18	601807	601807	874999	533900	874928	875782
NGA50 per strain
ATCC ID	Composition (%)	Without multi-thresholding reassembly	T={10}	T={10, 30}	T={10, 30, 50}	T = {10, 30, 50, 70}	T = {10, 30, 50, 70, 90}
ATCC_15703	0.02	-	-	-	-	-	-
ATCC_17982	0.02	-	-	-	-	-	-
ATCC_47077	0.02	-	-	-	-	-	-
ATCC_8482	0.02	1773	1774	1785	1785	1785	1785
ATCC_BAA816	0.02	-	-	-	-	-	-
ATCC_11828	0.18	660679	704386	708994	708981	704386	708972
ATCC_17978	0.18	649673	649551	906956	906956	906920	906920
ATCC_33323	0.18	477778	478292	478874	476945	476910	477791
ATCC_700392	0.18	257274	273630	257399	257310	271976	257269
ATCC_BAA335	0.18	45743	45712	45687	49803	45712	45705
ATCC_10987	1.8	4883884	4882269	4882355	4882582	4882317	4883723
ATCC_35702	1.8	1408467	923695	1409543	382526	283912	382526
ATCC_9027	1.8	3904503	3904503	3904503	3904732	3904503	3904655
ATCC_BAA1556	1.8	512309	440774	439705	437334	437325	447525
ATCC_BAA611	1.8	1708784	571264	1708850	793170	571264	568631
ATCC_12228	18	497275	490873	490878	490788	823150	823551
ATCC_17029	18	746530	746066	746530	746530	746530	746530
ATCC_33277	18	107552	107553	111738	107550	108888	108885
ATCC_700610	18	774038	774039	773344	773975	773084	773002
ATCC_700926	18	601807	601807	874999	600562	874928	875782
