## Supplementary Table 7 for "Exploring high-quality microbial genomes by assembling short-reads with long-range connectivity"

### Sheet: Supplementary Table 7
Supplementary Table 7: The per-strain NA50 and NGA50 generated by different assembly tools for the 15 strains with abundances higher than 0.1% using TELL-Seq, stLFR, and 10x linked-reads from ATCC-MSA-1003.
NA50:	ATCC ID	Composition	Assemblers on TELL-Seq linked-reads				Assemblers on stLFR linked-reads				Assemblers on 10x linked-reads
			Pangaea	Athena	Supernova	metaSPAdes	Pangaea	Athena	Supernova	metaSPAdes	Athena	Supernova
	ATCC_11828	0.0018	708972	704386	409577	409546	707843	707843	707846	703351	703512	359853
	ATCC_17978	0.0018	649496	649673	470822	135000	649673	649672	363234	196303	437889	241216
	ATCC_33323	0.0018	477791	433909	240492	252205	599823	599822	355289	252205	476384	252205
	ATCC_700392	0.0018	257269	257223	258313	84594	257332	257211	135341	66233	196419	158978
	ATCC_BAA335	0.0018	45705	43041	89493	16158	58916	58611	62315	18969	38577	45964
	ATCC_10987	0.018	4883723	691365	116433	167778	2853175	1926738	193810	190829	823836	386069
	ATCC_35702	0.018	788554	922990	73743	212018	1431184	1244912	304142	181292	288839	54835
	ATCC_9027	0.018	3904655	3904464	167953	405896	1622888	1622883	524958	325776	772692	11980
	ATCC_BAA1556	0.018	447525	294776	211940	84145	950179	743493	97991	104418	158392	83442
	ATCC_BAA611	0.018	568631	569965	132495	101336	786734	681274	141018	103222	483433	33748
	ATCC_12228	0.18	823551	170609	43011	82604	824118	662773	2961	81785	289197	38367
	ATCC_17029	0.18	746530	361569	108161	200618	728998	616833	5764	208036	746755	83742
	ATCC_33277	0.18	108885	79116	40313	38583	122489	60603	2221	33714	56716	11613
	ATCC_700610	0.18	773002	299125	45451	91336	1077900	1073643	1780	109512	391929	50756
	ATCC_700926	0.18	875782	284028	49238	95561	874461	602239	1571	105526	873211	44744
NGA50:	ATCC ID	Composition	Assemblers on TELL-Seq linked-reads				Assemblers on stLFR linked-reads				Assemblers on 10x linked-reads
			Pangaea	Athena	Supernova	metaSPAdes	Pangaea	Athena	Supernova	metaSPAdes	Athena	Supernova
	ATCC_11828	0.0018	708972	704386	409577	409546	707843	707843	707846	703351	703512	359853
	ATCC_17978	0.0018	906920	649673	470822	135000	649673	649672	363234	196303	471045	249214
	ATCC_33323	0.0018	477791	433909	240492	252205	599823	599822	212153	252205	476384	155402
	ATCC_700392	0.0018	257269	257223	258313	77028	257332	257211	135341	66233	196419	158978
	ATCC_BAA335	0.0018	45705	43041	89493	14045	58710	58611	59973	16826	38577	39500
	ATCC_10987	0.018	4883723	691365	92151	171003	2853175	1926738	193810	190829	823836	282268
	ATCC_35702	0.018	382526	922990	73743	212018	1431184	1244912	304142	181292	288839	53710
	ATCC_9027	0.018	3904655	3904464	167953	405896	1622888	1622883	524958	345904	772692	11164
	ATCC_BAA1556	0.018	447525	294776	211940	84145	950179	743493	97991	96061	158392	83442
	ATCC_BAA611	0.018	568631	569965	132495	101336	786734	681274	141018	103222	483433	33105
	ATCC_12228	0.18	823551	170609	43011	82604	824118	662773	-	81785	289197	38367
	ATCC_17029	0.18	746530	380647	108161	200618	728998	616833	-	208036	746755	176618
	ATCC_33277	0.18	108885	78957	40313	33714	122489	59469	-	31015	57967	54083
	ATCC_700610	0.18	773002	299125	45435	91336	1077900	1073643	-	109512	391929	60088
	ATCC_700926	0.18	875782	301043	49238	95561	874461	602239	-	95561	873211	44079
