## Supplementary Table 8 for "Exploring high-quality microbial genomes by assembling short-reads with long-range connectivity"

### Sheet: Supplementary Table 8
Supplementary Table 8: The genome fractions generated by different assembly tools for the five strains with abundances of 0.02% using TELL-Seq, stLFR, and 10x linked-reads from ATCC-MSA-1003.
ATCC ID	Composition	Assemblers on TELL-Seq linked-reads (%)						Assemblers on stLFR linked-reads (%)						Assemblers on 10x linked-reads (%)
		Pangaea	Athena	Supernova	cloudSPAdes	MEGAHIT	metaSPAdes	Pangaea	Athena	Supernova	cloudSPAdes	MEGAHIT	metaSPAdes	Athena	Supernova	cloudSPAdes
ATCC_15703	0.0002	1.274	0.343	0.052	1.34	1.08	1.323	19.018	1.18	0.264	-	12.1	19.073	0.053	0	-
ATCC_17982	0.0002	1.171	0.51	0.065	1.32	1.12	1.214	24.088	0.994	0.166	-	15.71	24.439	0	0	-
ATCC_47077	0.0002	31.619	20.726	1.185	31.09	28.19	32.07	34.22	1.955	0.187	-	24.12	34.838	0.159	0.086	-
ATCC_8482	0.0002	71.54	67.506	16.323	70.6	68.32	71.757	61.765	13.455	1.254	-	51.64	61.79	13.719	22.667	-
ATCC_BAA816	0.0002	12.133	6.737	2.117	11.98	9.66	12.449	28.337	3.409	1.606	-	22	28.29	6.031	8.672	-
