## Supplementary Table 10 for "Exploring high-quality microbial genomes by assembling short-reads with long-range connectivity"

### Sheet: Supplementary Table 10
Supplementary Table 10: The genome fractions, per-strain NA50 and NGA50 generated by different assembly tools for the 10 strains using the stLFR linked-reads from ZYMO.
Genomes	Composition	MEGAHIT	metaSPAdes	cloudSPAdes	Supernova	Athena	Pangaea
Genome fraction (%)
Listeria monocytogenes	0.891	98.835	98.938	99.005	2.401	99.62	99.635
Pseudomonas aeruginosa	0.089	98.947	98.98	99.406	2.404	99.878	99.887
Bacillus subtilis	0.0089	98.449	98.363	98.569	98.834	99.494	99.461
Saccharomyces cerevisiae	0.0089	89.239	89.118	89.158	91.163	90.95	90.961
Escherichia coli	0.00089	97.515	97.655	98.469	96.329	99.262	99.589
Salmonella enterica	0.00089	97.771	97.494	98.204	91.111	99.681	99.816
Lactobacillus fermentum	8.9e-05	38.85	42.966	19.088	0.628	2.334	43.643
Enterococcus faecalis	8.9e-06	-	-	-	-	-	-
Cryptococcus neoformans	8.9e-06	-	-	-	-	-	-
Staphylococcus aureus	8.9e-07	-	-	-	-	-	-
NA50
Listeria monocytogenes	0.891	543084	331574	331574	3850	1616171	1616576
Pseudomonas aeruginosa	0.089	215426	257130	257130	6969	2080520	2080585
Bacillus subtilis	0.0089	263405	294377	641773	342992	1094662	1094662
Saccharomyces_cerevisiae	0.0089	93159	162041	171517	318720	337980	344648
Escherichia coli	0.00089	61165	110619	150277	205603	637969	715940
Salmonella enterica	0.00089	76583	129766	165255	73582	719092	1609387
Lactobacillus fermentum	8.9e-05	1891	2039	1411	1753	4550	2134
Enterococcus faecalis	8.9e-06	-	-	-	-	-	-
Cryptococcus neoformans	8.9e-06	-	-	-	-	-	-
Staphylococcus aureus	8.9e-07	-	-	-	-	-	-
NGA50
Listeria monocytogenes	0.891	543084	331574	351096	-	1616171	1616576
Pseudomonas aeruginosa	0.089	215426	239185	257130	-	2080520	2080585
Bacillus subtilis	0.0089	263405	294377	641773	342992	1094662	1094662
Saccharomyces cerevisiae	0.0089	82614	150076	157298	289268	297164	337907
Escherichia coli	0.00089	60114	110619	151285	218260	760284	846197
Salmonella enterica	0.00089	76583	129766	165255	73582	719092	1609387
Lactobacillus fermentum	8.9e-05	-	-	-	-	-	-
Enterococcus faecalis	8.9e-06	-	-	-	-	-	-
Cryptococcus neoformans	8.9e-06	-	-	-	-	-	-
Staphylococcus aureus	8.9e-07	-	-	-	-	-	-
