## Supplementary Table 12 for "Exploring high-quality microbial genomes by assembling short-reads with long-range connectivity"

### Sheet: Supplementary Table 12
Supplementary Table 12: The closest reference genomes of the NCMAGs with species-level annotations generated by all assemblers and their alignment statistics reported by GTDB-Tk (v2.1.0).
sample	assembler	user_genome	quality	fastani_reference	fastani_ani	fastani_af
S1	Pangaea	bin.1	Near-complete	GCA_000436335.1	96.97	0.94
S1	Pangaea	bin.11	Near-complete	GCF_003269275.1	98.95	0.92
S1	Pangaea	bin.122	Near-complete	GCA_900545885.1	98.26	0.93
S1	Pangaea	bin.132	Near-complete	GCF_000190535.1	99.26	0.86
S1	Pangaea	bin.134	Near-complete	GCF_000156495.1	98.48	0.86
S1	Pangaea	bin.14	Near-complete	GCF_000012845.1	97.34	0.8
S1	Pangaea	bin.140	Near-complete	GCF_000010425.1	97.93	0.88
S1	Pangaea	bin.144	Near-complete	GCF_003324185.1	96.57	0.81
S1	Pangaea	bin.163	Near-complete	GCF_003315195.1	98.06	0.94
S1	Pangaea	bin.28	Near-complete	GCF_009557455.1	99.21	0.95
S1	Pangaea	bin.61	Near-complete	GCF_000154465.1	99.34	0.82
S1	Pangaea	bin.74	Near-complete	GCF_000157935.1	96.3	0.74
S1	Pangaea	bin.86	Near-complete	GCF_004309735.1	99.48	0.93
S2	Pangaea	bin.132	Near-complete	GCA_000437595.1	97.31	0.91
S2	Pangaea	bin.138	Near-complete	GCF_000969835.1	98.33	0.86
S2	Pangaea	bin.161	Near-complete	GCA_000431795.1	98.65	0.93
S2	Pangaea	bin.164	Near-complete	GCF_000020225.1	98.86	0.91
S2	Pangaea	bin.20	Near-complete	GCF_003269275.1	99.08	0.9
S2	Pangaea	bin.22	Near-complete	GCF_000231275.1	99.14	0.88
S2	Pangaea	bin.28	Near-complete	GCF_000723465.1	96.82	0.84
S2	Pangaea	bin.39	Near-complete	GCF_014288065.1	97.81	0.86
S2	Pangaea	bin.7	Near-complete	GCF_000154105.1	98.01	0.82
S2	Pangaea	bin.71	Near-complete	GCF_003458415.1	97.62	0.91
S3	Pangaea	bin.127	Near-complete	GCA_000432435.1	98.24	0.95
S3	Pangaea	bin.139	Near-complete	GCF_000012845.1	98.76	0.89
S3	Pangaea	bin.15	Near-complete	GCA_014337155.1	98.12	0.9
S3	Pangaea	bin.18	Near-complete	GCF_010669225.1	98.37	0.91
S3	Pangaea	bin.2	Near-complete	GCA_000980705.1	98.67	0.83
S3	Pangaea	bin.4	Near-complete	GCF_003293635.1	96.68	0.81
S1	Athena	bin.127	Near-complete	GCF_010120595.1	98.52	0.93
S1	Athena	bin.152	Near-complete	GCA_000436335.1	96.97	0.94
S1	Athena	bin.157	Near-complete	GCF_000723465.1	96.86	0.83
S1	Athena	bin.174	Near-complete	GCF_009557455.1	99.44	0.97
S1	Athena	bin.180	Near-complete	GCF_000010425.1	97.85	0.87
S1	Athena	bin.193	Near-complete	GCF_000519105.1	98.75	0.83
S1	Athena	bin.195	Near-complete	GCA_900545885.1	98.26	0.92
S1	Athena	bin.28	Near-complete	GCF_000231275.1	98.9	0.83
S1	Athena	bin.40	Near-complete	GCF_003458415.1	95.51	0.88
S2	Athena	bin.128	Near-complete	GCF_000020225.1	98.83	0.92
S2	Athena	bin.168	Near-complete	GCF_000231275.1	99.14	0.89
S2	Athena	bin.171	Near-complete	GCA_000431795.1	98.71	0.92
S2	Athena	bin.48	Near-complete	GCA_000437595.1	97.37	0.95
S2	Athena	bin.51	Near-complete	GCF_003269275.1	99.05	0.9
S2	Athena	bin.52	Near-complete	GCF_000723465.1	96.8	0.84
S2	Athena	bin.58	Near-complete	GCF_014288065.1	97.76	0.87
S3	Athena	bin.115	Near-complete	GCF_002549755.1	96.9	0.73
S3	Athena	bin.165	Near-complete	GCF_000154105.1	99.26	0.92
S3	Athena	bin.36	Near-complete	GCA_000980705.1	98.65	0.85
S3	Athena	bin.51	Near-complete	GCA_000432435.1	98.24	0.96
S3	Athena	bin.84	Near-complete	GCF_000012845.1	98.8	0.87
S1	Supernova	bin.100	Near-complete	GCF_000723465.1	96.95	0.86
S1	Supernova	bin.111	Near-complete	GCF_003269275.1	99.01	0.87
S1	Supernova	bin.112	Near-complete	GCF_000374505.1	97.17	0.86
S1	Supernova	bin.122	Near-complete	GCF_000231275.1	99.18	0.9
S1	Supernova	bin.14	Near-complete	GCA_900545885.1	98.3	0.92
S1	Supernova	bin.22	Near-complete	GCF_000156495.1	98.61	0.88
S1	Supernova	bin.26	Near-complete	GCF_010509575.1	97.14	0.92
S1	Supernova	bin.47	Near-complete	GCF_004309735.1	99.46	0.94
S1	Supernova	bin.66	Near-complete	GCF_000190535.1	99.32	0.89
S2	Supernova	bin.72	Near-complete	GCF_000190535.1	99.42	0.89
S2	Supernova	bin.82	Near-complete	GCF_000210575.1	98.71	0.85
S3	Supernova	bin.112	Near-complete	GCF_003024675.1	96.97	0.83
S3	Supernova	bin.31	Near-complete	GCF_000154105.1	99.34	0.92
S3	Supernova	bin.61	Near-complete	GCF_003697165.2	96.75	0.85
S2	MEGAHIT	bin.88	Near-complete	GCA_000431795.1	98.7	0.88
S2	metaSPAdes	bin.142	Near-complete	GCA_000431795.1	98.8	0.9
