## Supplementary Table 13 for "Exploring high-quality microbial genomes by assembling short-reads with long-range connectivity"

### Sheet: Supplemenrary Table 13 Sheet 1
Supplementary Table 13 Sheet 1: The genome fractions, total assembly length for contigs longer than 10Kb, per-strain NA50 and NGA50 for the 20 strains assembled by different assemblers using short- and long-reads from the ATCC-MA-1003 mock community.
ATCC ID	Composition	Pangaea-Hybridspades	hybridSPAdes	Pangaea-Operams	OPERA-MS	Athena	metaSPAdes
Genome fraction (%)
ATCC_12228	0.18	96.035	98.983	8.315	0	97.883	97.321
ATCC_17029	0.18	99.014	99.145	66.241	0	99.003	98.781
ATCC_33277	0.18	95.9	95.501	5.258	0	94.178	93.244
ATCC_700610	0.18	99.412	99.405	3.982	0	98.451	98.024
ATCC_700926	0.18	99.691	99.611	0.022	0	98.661	98.049
ATCC_10987	0.018	99.168	98.617	99.277	98.312	99.136	98.324
ATCC_35702	0.018	98.93	98.728	95.456	96.748	98.235	98.126
ATCC_9027	0.018	98.702	99.815	98.945	99.336	99.849	99.771
ATCC_BAA1556	0.018	96.792	97.857	97.314	95.011	97.721	97.185
ATCC_BAA611	0.018	98.222	97.975	97.591	92.921	97.553	97.043
ATCC_11828	0.0018	99.807	99.41	99.716	99.596	99.628	99.596
ATCC_17978	0.0018	97.384	99.175	98.134	98.975	99.17	99.087
ATCC_33323	0.0018	96.249	96.104	96.212	95.782	95.997	95.956
ATCC_700392	0.0018	97.519	97.566	97.14	97.199	97.347	97.331
ATCC_BAA335	0.0018	94.63	92.884	92.614	91.237	92.144	92.211
ATCC_15703	0.0002	1.344	1.323	1.174	1.103	0.344	1.323
ATCC_17982	0.0002	1.214	1.214	1.133	1.133	0.465	1.214
ATCC_47077	0.0002	32.001	31.917	27.478	26.743	20.512	32.07
ATCC_8482	0.0002	71.829	71.746	67.98	66.61	67.532	71.757
ATCC_BAA816	0.0002	12.442	12.442	10.508	10.042	6.654	12.449
Total assembly length (contig > 10Kb)
ATCC_12228	0.18	3104917	2614765	350311	-	2459627	2414233
ATCC_17029	0.18	4639592	4439954	2979493	-	4605964	4377899
ATCC_33277	0.18	2254438	2097479	123823	-	2262687	2018538
ATCC_700610	0.18	2838260	2046164	344740	-	2001786	1967882
ATCC_700926	0.18	4625053	4586541	0	-	4543221	4434627
ATCC_10987	0.018	5546747	5370022	9401720	5353813	5379273	5523847
ATCC_35702	0.018	5934677	5922923	5701834	4790995	5854290	5829028
ATCC_9027	0.018	6286666	6348637	6425676	6333740	6353078	6320880
ATCC_BAA1556	0.018	3305300	2852494	3007461	2377323	2807922	2759487
ATCC_BAA611	0.018	2127219	2118768	3035988	1833053	2087668	2057104
ATCC_11828	0.0018	2650042	2480964	2582188	2464640	2469758	2465592
ATCC_17978	0.0018	3931558	4002868	7694268	4355374	3988847	3932146
ATCC_33323	0.0018	1806049	1802828	1806352	1792727	1802729	1802765
ATCC_700392	0.0018	1602744	1600004	1596782	1594143	1567199	1567672
ATCC_BAA335	0.0018	1937659	1807410	5587761	2610238	1501469	1501729
ATCC_15703	0.0002	0	0	0	0	0	0
ATCC_17982	0.0002	0	0	0	0	0	0
ATCC_47077	0.0002	0	0	0	0	0	0
ATCC_8482	0.0002	87040	75758	77178	32013	64657	64662
ATCC_BAA816	0.0002	53107	53107	64585	32179	42539	42542
NA50
ATCC_12228	0.18	120859	120859	43774	0	142136	82604
ATCC_17029	0.18	602182	268058	385053	0	265820	200618
ATCC_33277	0.18	98392	55185	112879	0	63219	38583
ATCC_700610	0.18	1655465	599077	0	0	190836	91336
ATCC_700926	0.18	599754	333451	1034	0	173018	95561
ATCC_10987	0.018	1527549	282928	1155454	613378	221424	167778
ATCC_35702	0.018	330185	298849	236263	24325	222980	212018
ATCC_9027	0.018	1244641	1091720	979989	322986	609645	405896
ATCC_BAA1556	0.018	306976	316601	189033	32915	173656	84145
ATCC_BAA611	0.018	528846	200729	160336	35963	159152	101336
ATCC_11828	0.0018	409546	409546	703432	703432	409538	409546
ATCC_17978	0.0018	318994	207729	18669	90636	178192	135000
ATCC_33323	0.0018	295803	252205	295752	190266	252205	252205
ATCC_700392	0.0018	127985	127985	94082	70675	84593	84594
ATCC_BAA335	0.0018	28613	24728	0	7066	16145	16158
ATCC_15703	0.0002	1125	1125	1169	1130	1331	1125
ATCC_17982	0.0002	1300	1300	1221	1221	1396	1300
ATCC_47077	0.0002	1512	1495	1473	1409	1591	1493
ATCC_8482	0.0002	2446	2414	2466	2143	2518	2414
ATCC_BAA816	0.0002	1343	1343	1359	1300	1610	1343
NGA50
ATCC_12228	0.18	138343	124652	0	0	126461	82604
ATCC_17029	0.18	602182	268058	279103	0	267097	200618
ATCC_33277	0.18	98392	51438	0	0	63219	33714
ATCC_700610	0.18	1655465	599077	0	0	190836	91336
ATCC_700926	0.18	599754	333451	0	0	173018	95561
ATCC_10987	0.018	1527549	282928	3030347	613378	221424	171003
ATCC_35702	0.018	330185	298849	229088	23261	222980	212018
ATCC_9027	0.018	1244641	1091720	979989	322986	609645	405896
ATCC_BAA1556	0.018	349490	316601	189033	32277	172963	84145
ATCC_BAA611	0.018	528846	200729	212479	34690	159152	101336
ATCC_11828	0.0018	409546	409546	703432	703432	409538	409546
ATCC_17978	0.0018	318994	207729	183375	106070	178192	135000
ATCC_33323	0.0018	295803	252205	295752	190266	252205	252205
ATCC_700392	0.0018	127985	127985	94082	70675	80820	77028
ATCC_BAA335	0.0018	28539	23117	23138	12578	14044	14045
ATCC_15703	0.0002	0	0	0	0	0	0
ATCC_17982	0.0002	0	0	0	0	0	0
ATCC_47077	0.0002	0	0	0	0	0	0
ATCC_8482	0.0002	1786	1756	1781	1536	1735	1760
ATCC_BAA816	0.0002	0	0	0	0	0	0

### Sheet: Supplementary Table 13 Sheet 2
Supplementary Table 13 Sheet 2: The genome fractions, total assembly length for contigs longer than 10Kbps, per-strain NA50 and NGA50 for the 10 strains assembled by different assemblers using short- and long-reads from the ZYMO mock community.
Genome statistics	Composition (%)	Pangaea-Hybridspades	hybridSPAdes	Pangaea-Operams	OPERA-MS	Athena	metaSPAdes
Genome fraction (%)
Listeria monocytogenes	0.891	99.968	99.866	99.864	99.008	99.192	98.938
Pseudomonas aeruginosa	0.089	99.842	99.71	99.866	99.733	99.255	98.98
Bacillus subtilis	0.0089	98.73	98.712	98.726	98.527	98.377	98.363
Saccharomyces cerevisiae	0.0089	89.056	89.256	89.425	88.722	89.097	89.118
Escherichia coli	0.00089	96.55	97.842	97.008	96.749	97.197	97.655
Salmonella enterica	0.00089	97.018	97.852	97.963	97.557	97.363	97.494
Lactobacillus fermentum	8.9e-05	43.494	42.661	42.232	38.089	1.212	42.966
Enterococcus faecalis	8.9e-06	-	-	-	-	-	-
Cryptococcus neoformans	8.9e-06	-	-	-	-	-	-
Staphylococcus aureus	8.9e-07	-	-	-	-	-	-
Total assembly length (contig > 10,000bps)
Listeria monocytogenes	0.891	2991640	2988395	3097037	2907122	2957804	2942889
Pseudomonas aeruginosa	0.089	6787529	6772918	6783032	6721764	6720017	6658624
Bacillus subtilis	0.0089	3990734	3990166	3984292	3982986	3977443	3974816
Saccharomyces cerevisiae	0.0089	11440682	11327011	11320533	10883558	11098193	11210661
Escherichia coli	0.00089	6233731	4801772	5161797	4416989	4796076	4638593
Salmonella enterica	0.00089	6045549	4709229	5352610	4496076	4696117	4627902
Lactobacillus fermentum	8.9e-05	19773	13687	54907	37405	0	17318
Enterococcus faecalis	8.9e-06	-	-	-	-	-	-
Cryptococcus neoformans	8.9e-06	-	-	-	-	-	-
Staphylococcus aureus	8.9e-07	-	-	-	-	-	-
NA50 per strain
Listeria monocytogenes	0.891	2159030	828532	833809	652299	351502	331574
Pseudomonas aeruginosa	0.089	1799936	945465	3579300	3579284	403135	257130
Bacillus subtilis	0.0089	448662	429405	448742	343887	315043	294377
Saccharomyces cerevisiae	0.0089	223808	203543	176272	87391	191407	162041
Escherichia coli	0.00089	107747	125563	110660	60972	110618	110619
Salmonella enterica	0.00089	141500	175152	140932	60331	129765	129766
Lactobacillus fermentum	8.9e-05	2123	2049	2429	1984	2193	2039
Enterococcus faecalis	8.9e-06	-	-	-	-	-	-
Cryptococcus neoformans	8.9e-06	-	-	-	-	-	-
Staphylococcus aureus	8.9e-07	-	-	-	-	-	-
NGA50 per strain
Listeria monocytogenes	0.891	2159030	828532	833809	652299	351502	331574
Pseudomonas aeruginosa	0.089	1799936	945465	3579300	3579284	403135	239185
Bacillus subtilis	0.0089	448662	429405	448742	343887	315043	294377
Saccharomyces cerevisiae	0.0089	186563	180749	158297	75000	161813	150076
Escherichia coli	0.00089	143440	125563	124269	60074	110618	110619
Salmonella enterica	0.00089	192152	175152	157998	58961	129765	129766
Lactobacillus fermentum	8.9e-05	0	0	0	0	0	0
Enterococcus faecalis	8.9e-06	-	-	-	-	-	-
Cryptococcus neoformans	8.9e-06	-	-	-	-	-	-
Staphylococcus aureus	8.9e-07	-	-	-	-	-	-
